# Redefining Pleiotropic Drug Resistance in a Pathogenic Yeast: Pdr1 Functions as a Sensor of Cellular Stresses in *Candida glabrata*

**DOI:** 10.1101/2023.05.07.539747

**Authors:** Andrew N. Gale, Matthew W. Pavesic, Timothy J. Nickels, Zhuwei Xu, Brendan P. Cormack, Kyle W. Cunningham

## Abstract

*Candida glabrata* is a prominent opportunistic fungal pathogen of humans. The increasing incidence of *C. glabrata* infections is attributed to both innate and acquired resistance to antifungals. Previous studies suggest the transcription factor Pdr1 and several target genes encoding ABC transporters are critical elements of pleiotropic defense against azoles and other antifungals. This study utilizes *Hermes* transposon insertion profiling to investigate Pdr1-independent and Pdr1-dependent mechanisms that alter susceptibility to the frontline antifungal fluconazole. Several new genes were found to alter fluconazole susceptibility independent of Pdr1 (*CYB5*, *SSK1*, *SSK2*, *HOG1*, *TRP1*). A bZIP transcription repressor of mitochondrial function (*CIN5*) positively regulated Pdr1 while hundreds of genes encoding mitochondrial proteins were confirmed as negative regulators of Pdr1. The antibiotic oligomycin activated Pdr1 and antagonized fluconazole efficacy likely by interfering with mitochondrial processes in *C. glabrata*. Unexpectedly, disruption of many 60S ribosomal proteins also activated Pdr1, thus mimicking the effects of the mRNA translation inhibitors. Cycloheximide failed to fully activate Pdr1 in a cycloheximide-resistant Rpl28-Q38E mutant. Similarly, fluconazole failed to fully activate Pdr1 in a strain expressing a low-affinity variant of Erg11. Fluconazole activated Pdr1 with very slow kinetics that correlated with the delayed onset of cellular stress. These findings are inconsistent with the idea that Pdr1 directly senses xenobiotics and support an alternative hypothesis where Pdr1 senses cellular stresses that arise only after engagement of xenobiotics with their targets.

**Importance:** *Candida glabrata* is an opportunistic pathogenic yeast that causes discomfort and death. Its incidence has been increasing because of natural defenses to our common antifungal medications. This study explores the entire genome for impacts on resistance to fluconazole. We find several new and unexpected genes can impact susceptibility to fluconazole. Several antibiotics can also alter the efficacy of fluconazole. Most importantly, we find that Pdr1 – a key determinant of fluconazole resistance – is not regulated directly through binding of fluconazole and instead is regulated indirectly by sensing the cellular stresses caused by fluconazole blockage of sterol biosynthesis. This new understanding of drug resistance mechanisms could improve the outcomes of current antifungals and accelerate the development of novel therapeutics.
