## Supplemental Table 2 for "Redefining Pleiotropic Drug Resistance in a Pathogenic Yeast: Pdr1 Functions as a Sensor of Cellular Stresses in *Candida glabrata*"

### Sheet: Strains
Strain	Parent Strain	Genotype	Reference
BG14	BG2	ura3::Tn903NeoR	28
CGM1094	BG14	ura3::Tn903NeoR pdr1∆::HygR	68
CGM1096	BG14	ura3::Tn903NeoR cdr1∆::HygR	68
AGY15	BG14	ura3::Tn903NeoR kgd2∆::URA3	29
AGY07	BG14	ura3::Tn903NeoR idh2∆::URA3	29
AGY47	AGY15	ura3::Tn903NeoR kgd2∆::ura3(FOAr)	this study
AGY49	AGY47	ura3::Tn903NeoR kgd2∆::ura3(FOAr) idh2∆::URA3	this study
AGY25	BG14	ura3::Tn903NeoR RPL28-Q38E	this study
AGY27	BG14	ura3::Tn903NeoR RPL28-insF53	this study
AGY41	BG14	ura3::Tn903NeoR rpl9b∆::URA3	this study
AGY40	BG14	ura3::Tn903NeoR rpl9a∆::URA3	this study
AGY53	CGM1094	ura3::Tn903NeoR rpl9a∆::URA3 pdr1∆::HygR	this study
AGY54	CGM1096	ura3::Tn903NeoR rpl9a∆::URA3 cdr1∆::HygR	this study
AGY42	BG14	ura3::Tn903NeoR ssk1∆::NatR	this study
AGY43	CGM1094	ura3::Tn903NeoR ssk1∆::NatR pdr1∆::HygR	this study
AGY44	CGM1096	ura3::Tn903NeoR ssk1∆::NatR cdr1∆::HygR	this study
AGY37	BG14	ura3::Tn903NeoR trp1∆::URA3	this study
AGY38	CGM1094	ura3::Tn903NeoR trp1∆::URA3 pdr1∆::HygR	this study
AGY39	CGM1096	ura3::Tn903NeoR trp1∆::URA3 cdr1∆::HygR	this study
TJN18	BG14	ura3::Tn903NeoR aps1∆::URA3	this study
AGY45	CGM1094	ura3::Tn903NeoR aps1∆::URA3 pdr1∆::HygR	this study
AGY46	CGM1096	ura3::Tn903NeoR aps1∆::URA3 cdr1∆::HygR	this study
TJN14	BG14	ura3::Tn903NeoR cyb5∆::URA3	this study
TJN29	CGM1094	ura3::Tn903NeoR cyb5∆::URA3 pdr1∆::HygR	this study
TJN28	CGM1096	ura3::Tn903NeoR cyb5∆::URA3 cdr1∆::HygR	this study
AGY50	BG14	ura3::Tn903NeoR cin5∆::URA3	this study
AGY51	CGM1094	ura3::Tn903NeoR cin5∆::URA3 pdr1∆::HygR	this study
AGY52	CGM1096	ura3::Tn903NeoR cin5∆::URA3 cdr1∆::HygR	this study
AGY58	BG14	ura3::Tn903NeoR atp1::NatR	this study
AGY59	CGM1094	ura3::Tn903NeoR pdr1∆::HygR atp1::NatR	this study
CBS138	ATCC 2001		70
2001-T	CBS138	ura3∆ trp1∆::URA3	70
ESCg171	CBS138	atp1::NatR	39
ESCg148	CBS138	atp2::NatR	39
