## Supplemental Table 3 for "Redefining Pleiotropic Drug Resistance in a Pathogenic Yeast: Pdr1 Functions as a Sensor of Cellular Stresses in *Candida glabrata*"

### Sheet: Sheet1
Name	Sequence (5' to 3')	Type	Reference
idh2-Amp-F	CAGCAGGATCCAAGGAGAGA	Knockout	28
idh2-Amp-R	AGGATTCATACATGGCAGACG	Knockout	28
idh2-Screen-F	TAAAAATGCAGCACCGTGAG	Screening	28
idh2-Screen-R	ACAGCGAAGAAGACCGAAAA	Screening	28
cyb5 Amp F	AGTAGGAAATCAAAAACTCAATCAAAAAGATACAAACTATTATCAACAACTATAAATAAAATGTCGAAAGCTACATATA	Knockout	This study
cyb5 Amp R	CTAGGAGTAGTGACTAATTGGTTGCATAAAAAATAGAATGAATTTGATGTGCGGATTACTTTAGTTTTGCTGGCCGCATC	Knockout	This study
cyb5 Screen F	GAGGCGAGGTGGTAAAGACG	Screening	This study
cyb5 Screen R	GACGGTGGTTGGGGTAACAG	Screening	This study
rpl28 ScreenF	CGATGAGTCTCTTCTGAACC	Screening	This study
rpl28ScreenR	TTCAGCCAACTTGGAGACGA	Screening	This study
rpl9A AmpF	TTACTAGATGTATAGCTTTTATTAGTTACTTGCAAGAGACACCTGTCAACTGAAGTAAAGATGTCGAAAGCTACATATA	Knockout	This study
rpl9A AmpR	CCTAATAATAAACTATAACTCTGTGGATTTGTTAAATGTAATTTTATTCCTTTAATTTCTTAAGTTTTGCTGGCCGCATC	Knockout	This study
rpl9A ScreenF	AGCCCTCAAGCTCTGTTTGG	Screening	This study
rpl9A ScreenR	ACCAAATGATCGAGTTCCGC	Screening	This study
rpl9B AmpF	TTTCTTCACCTTTTTTTTAGGAACTTAGTCAACAAAAGCCAATTGCCATAATATACAAAGATGTCGAAAGCTACATATA	Knockout	This study
rpl9B AmpR	GTCGTGAGAAAAAAAAACTAATGTACAATCCTTAAGAAGCGAGCTCTATGTTTGAAAAGCTAAGTTTTGCTGGCCGCATC	Knockout	This study
rpl9B ScreenF	CAAGGTAGACGTTCCACCCC	Screening	This study
rpl9B ScreenR	GGCTGAGGCATGATGATAGAGA	Screening	This study
ssk1 AmpF	GAGAGTGAGTCATGAATGCATAAAA	Knockout	This study
ssk1 AmpR	TGTAGCAAAAGCTTGCTCGT	Knockout	This study
ssk1 ScreenF	TCGAAGACACCATGATGGGA	Screening	This study
ssk1 ScreenR	GGCTTCCAACTCTCATTCATTTCAG	Screening	This study
trp1 AmpF	TGGTGTCAAGAAGCCTCACA	Knockout	This study
trp1 AmpR	TCTCTACTGAGGCAAATAGCACA	Knockout	This study
trp1 ScreenF	AAAGGATGTATTTCTTTATCTCCTGA	Screening	This study
trp1 ScreenR	CGCATGATAACAAGTACGCATAATATAAACGG	Screening	This study
aps1 ampF	TAGTTCACTGATTACATCAAATCCAACATACGCTGACGGAATATAATTGGTATCTATAAGATGTCGAAAGCTACATATA	Knockout	This study
aps1 ampR	AAGACCTCCTAATGAAGGCCATATAATGGCTTTAAACATTGTTCGTCGACTGTACTCTGTTTAGTTTTGCTGGCCGCATC	Knockout	This study
aps1 screenF	GAACTACGGGCCGAAAAAGC	Screening	This study
aps1 screenR	GTTCTTTGAAGGGCGTGTGG	Screening	This study
cin5 AmpF	ATACCAATAATCAACCAACAAATAACAACAAATATTTACTCATACAACCTCAATACAATAATGTCGAAAGCTACATATA	Knockout	This study
cin5 AmpR	AATAAAATCTTTATTCCAGATAAAGATTGAAAAGAATATAGTTTCTTTTAGTCAAATAATTTAGTTTTGCTGGCCGCATC	Knockout	This study
cin5 ScreenF	GCGGGGAATCAATTGTTAAGC	Screening	This study
cin5 ScreenR	CAGCCGGAGTCAAAATAGGA	Screening	This study
CDR1-F	TAGATTCTGCCACCGCACTG	qPCR	This study
CDR1-R	GCCTTACCAGCAGGTCCAAA	qPCR	This study
TEF1-F	TGGACTCTGTCAAGTGGGATG	qPCR	This study
TEF1-R	CCCTTGTACCAGGAAGCGTT	qPCR	This study
ERG11 AmpF	ATCGATCCCGGG ATGTCCACTGAAAACACTTCTTTGGTCG	Cloning	This study
ERG11 AmpR	ATCGATCTCGAG CTAGTACTTTTGTTCTGGATGTCTCTTTTCCC	Cloning	This study
atp1 ampF	TGAGTACAAGTATAAGCGCAAGCG	Knockout	This study
atp1 ampR	GGTAATGCAATTCTTGATAAGTCTGGCC	Knockout	This study
atp1 ScreenF	GCTATAACCAGCAGGGCACG	Screening	This study
atp1 ScreenR	GGATTGCCTAAGAAGACGATTTT	Screening	This study
cin5 Clone AmpF	AGTCGAGCTCACTGGAGATGGGCAAAAAAA	Cloning	This study
cin5 Clone AmpR	AGTCACTAGTTTTAAAATTCGTTACAAACC	Cloning	This study
Spl-Top-I1	GTTCCCATGGTACTACTCATATAATACGACTCACTATAGGTGACAGCGAGCGCCGTGAT*T	Sequencing	28
Spl-Bot-I1	P‑ATCACGGCGCTCGCTGTCACCTATAGTGAGTCGTATTATAATTTTTTTTTCAAAAAAA	Sequencing	28
Spl-Top-I2	GTTCCCATGGTACTACTCATATAATACGACTCACTATAGGTGACAGCGAGCGCACATCG*T	Sequencing	28
Spl-Bot-I2	P‑CGATGTGCGCTCGCTGTCACCTATAGTGAGTCGTATTATAATTTTTTTTTCAAAAAAA	Sequencing	28
Spl-Top-I3	GTTCCCATGGTACTACTCATATAATACGACTCACTATAGGTGACAGCGAGCGCGCCTAA*T	Sequencing	28
Spl-Bot-I3	P‑TTAGGCGCGCTCGCTGTCACCTATAGTGAGTCGTATTATAATTTTTTTTTCAAAAAAA	Sequencing	28
Spl-Top-I4	GTTCCCATGGTACTACTCATATAATACGACTCACTATAGGTGACAGCGAGCGCTGGTCA*	Sequencing	28
Spl-Bot-I4	P‑TGACCAGCGCTCGCTGTCACCTATAGTGAGTCGTATTATAATTTTTTTTTCAAAAAAA	Sequencing	28
Spl-Top-I5	GTTCCCATGGTACTACTCATATAATACGACTCACTATAGGTGACAGCGAGCGCCACTGT*T	Sequencing	28
Spl-Bot-I5	P‑ACAGTGGCGCTCGCTGTCACCTATAGTGAGTCGTATTATAATTTTTTTTTCAAAAAAA	Sequencing	28
Spl-Top-I6	GTTCCCATGGTACTACTCATATAATACGACTCACTATAGGTGACAGCGAGCGCATTGGC*T	Sequencing	28
Spl-Bot-I6	P‑GCCAATGCGCTCGCTGTCACCTATAGTGAGTCGTATTATAATTTTTTTTTCAAAAAAA	Sequencing	28
HR-1	AATACTTGCACTCAAAAGGCTTGACACC	Sequencing	28
HR-2	AATGATACGGCGACCACCGAGATCTACACCACACTTGTGCTTATCTATGTGGC	Sequencing	28
P7 Index Primer	TACGACTCACTATAGGTGACAGCGAGCGC	Sequencing	28
Hermes Seq Primer	CGGCGACCACCGAGATCTACACCACACTTGTGCTTATCTATGTGGCTTACGTTTGCCTGTGGCTTGTTGAAGTTCTCTG	Sequencing	28
SplAP1	GTTCCCATGGTACTACTCATA	Sequencing	69
P7-SplAP2	CAAGCAGAAGACGGCATACGAGATCGGTTAATACGACTCACTATAGG	Sequencing	69
	P indicates phosphate
	* indicates a phosphorothioate bond
